# A community-consensus reconstruction of Chinese Hamster metabolism enables structural systems biology analyses to decipher metabolic rewiring in lactate-free CHO cells

**DOI:** 10.1101/2025.04.10.647063

**Authors:** Pablo Di Giusto, Dong-Hyuk Choi, Athanasios Antonakoudis, Vikash Gokul Duraikannan, Pierrick Craveur, Nicholas Luke Cowie, Tejaswini Ganapathy, Kannan Ramesh, Santiago Benavidez-López, Camila A. Orellana, Natalia E. Jiménez, Leo Alexander Dworkin, James Morrissey, Igor Marin de Mas, Benjamin Strain, Norma A. Valdez-Cruz, Mauricio A. Trujillo-Roldán, Jannis Marzluf, Verónica S. Martínez, Leopold Zehetner, Claudia Altamirano, Ana Maria Vega-Letter, Bradley Priem, Haoyu Chris Cao, Martin Hold, Junyu Ma, Yi Fan Hong, Saratram Gopalakrishnan, Blaise Manga Enuh, Chaimaa Tarzi, Kuin Tian Pang, Claudio Angione, Jürgen Zanghellini, Cleo Kontoravdi, Hooman Hefzi, Michael J. Betenbaugh, Lars K. Nielsen, Meiyappan Lakshmanan, Dong-Yup Lee, Anne Richelle, Nathan E. Lewis

## Abstract

Genome-scale metabolic models (GEMs) are indispensable for studying and engineering cellular metabolism. Here, we present *i*CHO3K, a community-consensus, manually-curated reconstruction of the Chinese Hamster metabolic network. In addition to accounting for 11004 reactions associated with 3597 genes, *i*CHO3K includes 3489 protein structures and structural descriptors for >70% of its 7377 metabolites, enabling deeper exploration of the link between molecular structure and cellular metabolism. We used *i*CHO3K to contextualize transcriptomics and metabolomics data from a CHO cell line in which lactate secretion is abolished. We found the reduced glycolytic flux and enhanced TCA cycle flux were accompanied by an elevated NADH and PEP levels in these cells, consistent with experimental measurements. Leveraging *i*CHO3K’s structural annotations, we identified candidate binding interactions of NADH and PEP with glycolytic enzymes showing model-predicted differential flux, suggesting novel allosteric regulation associated with the observed decrease in glucose uptake and glycolysis. Overall, *i*CHO3K offers a valuable framework for systematic integration of omics data, improved flux predictions, and structure-guided insights, thus advancing CHO cell engineering and enhancing biomanufacturing efficiency.
