## Supplementary Tables 1-6 and 8 for "A community-consensus reconstruction of Chinese Hamster metabolism enables structural systems biology analyses to decipher metabolic rewiring in lactate-free CHO cells": Supplementary Table 8.xlsx

### Sheet: Supp Data Table
	1	P17244	G3H6T5	G3IDJ8	A0A3L7IG89	P50310	G3I4H6	A0A9J7GF98	A0A9J7GH21	P50309	G3HM99
	2	NP_001231783	XP_003499940	XP_016836321	XP_007640427	NP_001233654	XP_003510153	XP_003497253	XP_016833140	NP_001233655	XP_003504796
	3	Glyceraldehyde-3-phosphate dehydrogenase (GAPDH)	Hexokinase-1 (HEX)	ATP-dependent 6-phosphofructokinase (PFK)	Pyruvate Kinase (PKI)	Phosphoglycerate kinase 1 (PGK)	Fructose-bisphosphate aldolase (FBA)	Beta-enolase (ENO3)	Phosphopyruvate hydratase (ENO2)	Glucose-6-phosphate isomerase (PGI)	Phosphoglycerate mutase (PGAM)
	4	EC:1.2.1.12	EC:2.7.1.1	EC:2.7.1.11	EC:2.7.1.40	EC:2.7.2.3	EC:4.1.2.13	EC:4.2.1.11	EC:4.2.1.11	EC:5.3.1.9	EC:5.4.2.11
	5	188	89	47	201	65	158	115	115	90	61
	6	98.31	93.65	86.09	88.32	96.23	96.14	92.21	93.51	97.92	92.94
For NADH	7	133	14	25	21	36	0	0	0	0	0
	8	1A7K,1CER,1CF2,1DBV,1DC6,1DSS,1GAD,1GAE,1GD1,1GPD,1GYP,1GYQ,1HDG,1IHX,1IHY,1J0X,1ML3,1NPT,1NQ5,1NQA,1NQO,1QXS,1SZJ,1U8F,1VC2,1VSV,1YWG,1ZNQ,2B4R,2B4T,2DBV,2EP7,2G82,2VYN,2VYV,2X0N,3CIF,3CMC,3CPS,3DBV,3DMT,3E5R,3GPD,3H9E,3HJA,3HQ4,3IDS,3K73,3K9Q,3KSD,3KSZ,3KV3,3L0D,3L4S,3LC1,3LVF,3PFW,3PYM,3STH,3V1Y,3VAZ,4DBV,4K9D,4LSM,4MVJ,4O59,4O63,4P8R,4QX6,4WNC,4WNI,4Z0H,5C7O,5DDI,5JY6,5JYA,5JYE,5LD5,5TSO,5UR0…	1CZA,1DGK,1QHA,2E2P,2E2Q,3FGU,3ID8,3O80,3QBW,3VEY,5UWT,5ZQT,6JJ8,6JJ9	1PFK,3CQD,3F5M,3O8L,3O8N,3OPY,3UMO,3UMP,3UQD,3UQE,4PFK,4RH3,4U1R,4XYJ,4XYK,4XZ2,5XZ6,5XZ8,5XZ9,5XZA,6SY7,7LW1,8W2G,8W2H,8W2J	1A49,1A5U,3GR4,3HQO,3HQP,4FXF,4IMA,4IP7,5WS9,5WSB,5WSC,6ECH,6ITO,6KSH,6P0Y,8F6M,8XW6,8XW7,8XW8,8XW9,8ZLY	13PK,16PK,1HDI,1KF0,1LTK,1PHP,1QPG,1VJC,1VJD,1VPE,2PAA,2WZB,2WZC,2WZD,2X13,2X14,2X15,2XE7,2XE8,2Y3I,2YBE,2ZGV,3C3A,3C3B,3C3C,3PGK,3ZLB,3ZOZ,4AXX,4FEY,4NG4,5M1R,5M3U,5M6Z,5MXM,5O7D
	9	6	4	5	6	9
	10	APR,NAD,NAP,NBD,NDP,SND	ADP,AGS,ANP,GNP	ACP,ADP,AMP,ANP,ATP	ADN,ADP,AMP,ATP,GDP,UDP	ACP,ADP,AMP,ANP,ATP,BIS,CDP,LA8,MAP
	11	The main oligomeric state for these enzymes observed from these PDB structures is homo 4-mer, and that NAD or similar ligands doesn’t bind at the interface formed by individual monomers.	The main oligomeric state for these enzymes proposed from these PDB structures is a monomer, but homo-2-mer and homo 4-mer states are also proposed. Additionally, none of the ligands bind at the interface formed by individual monomers.	The main oligomeric state for these enzymes proposed from these PDB structures is a homo-2-mer and homo 4-mer, but monomer, homo-8-mer and homo-12-mer states are also proposed. These enzymes come from different organisms, and do not represent the same protein sequences. Thus, some monomers of some proteins correspond to homo-2-mer of other proteins. Knowing that it is difficult to mention that wh…	The main oligomeric state for these enzymes proposed from these PDB structures is a homo-4-mer, but monomer and homo-2-mer are also proposed. Additionally, none of the ligands bind at the interface formed by individual monomers.	The oligomeric state for these enzymes proposed from these PDB structures is a monomer.
	12	494	24	80	81	44
	13	0.63	3.88	1.18	0.93	2.4
	14	• NAD and similar ligands are found in the same binding pocket. • There is no large conformational change whether these ligands are bound or not. • The model of P17244 generated with AlphaFold shares the same fold than the other enzymes known to catalyze the reaction corresponding to EC 1.2.1.12. • The model of the complex between P17244 and NADH generated with Boltz-1, aligned almost perfectly w…	• The model of G3H6T5 generated with AlphaFold is composed of two distinct domains, joined by a central alpha-helix. • These 2 domains share the exact same fold. • Ligands are found to bind in both domains, at 3 different binding sites in total, with 1 observed only once. • The model of G3H6T5 generated with AlphaFold2 shares the same global fold than the other enzyme known to catalyze the reacti…	• The model of G3IDJ8 generated with AlphaFold2 align perfectly with enzymes composed of “small” monomers, or “big” monomers (= corresponding to symmetric homo-dimer of the small ones). • Another group of enzymes (12 chains from 5 PDBs: 3CQD,3UMO,3UMP,3UQD,3UQE) are difficult to align and to find a match with the model of G3IDJ8. Although it seems to share some parts of the fold, the RMSD on CA i…	• The model of A0A3L7IG89 shares the same fold that the individual monomers from these enzymes. • A small domain at the bottom presents a higher flexibility compared to the rest of the protein. • Ligands are found to bind at 3 different binding sites in total, with 1 observed only once. • Interestingly the ligand binds in the same pocket whatever it is similar to the adenine or to the nicotinamid…	• The model of P50310 shares the same fold that the monomers from these enzymes. • Ligands are found to bind in the same binding site. • Interestingly the ligand binds in the same pocket whatever it is similar to the adenine or to the nicotinamide side of NADH. • From the model of the complex with NADH generated using Boltz-1, NADH is binding in the same pocket. • In this model, NADH aligns very …
	15	0.92	0.81	0.83	0.73	0.91
	16	+++	+	+	+	+	-	-	-	-	-
For PEP	17	24	1	3	13	32	7 (*)	48	48	24 (**)	11 (***)
	18	1DC4,1ML3,1NQA,1NQO,1QXS,2VYV,3CIF,3CMC,3KSZ,3KV3,3L4S,3LC2,4MVJ,5JYA,6UTM,6UTN,6UTO,7C5K,7C5M,7C5P,7C5Q,7C5R,7C7K,8HRP	3W0L	4I4I,4I7E,6PFK	1A3W,1A3X,1AQF,2VGB,2VGF,2VGG,2VGI,4HYV,6ITO,6NN4,8F6M,8IAW,8IAX	13PK,1HDI,1KF0,1QPG,1VPE,2CUN,2P9T,2PAA,2WZB,2WZC,2WZD,2X13,2X14,2X15,2XE6,2XE7,2XE8,2Y3I,2YBE,3C39,3C3A,3C3C,3PGK,3ZOZ,4AXX,4O33,4O3F,5M3U,5M6Z,5MXM,5NP8,6HXE	1ADO,1FDJ,1ZAJ,2QDH,3BV4,3MMT,3TU9,4ALD,6ALD	1EBG,1ELS,1L8P,1ONE,1P43,1P48,1PDZ,2AL1,2AL2,2ONE,2PTY,2PTZ,2PU0,2PU1,2XGZ,2XH0,2XH2,2XH4,2XH7,3QTP,3UCC,3UCD,3UJE,3UJF,3UJR,3UJS,4Z17,4Z1Y,4ZA0,5BOE,5ENL,5J04,6BFY,6BFZ,6ENL,6L7D,6NB2,7CLK,7CLL,7DLR,7E4F,7E51,7ENL,7RHW,7RI0,7UGH,7VRD,8UEL	1EBG,1ELS,1L8P,1ONE,1P43,1P48,1PDZ,2AL1,2AL2,2ONE,2PTY,2PTZ,2PU0,2PU1,2XGZ,2XH0,2XH2,2XH4,2XH7,3QTP,3UCC,3UCD,3UJE,3UJF,3UJR,3UJS,4Z17,4Z1Y,4ZA0,5BOE,5ENL,5J04,6BFY,6BFZ,6ENL,6L7D,6NB2,7CLK,7CLL,7DLR,7E4F,7E51,7ENL,7RHW,7RI0,7UGH,7VRD,8UEL	1C7R,1DQR,1G98,1IRI,1KOJ,1NUH,1TZC,1U0F,1U0G,1X9H,1X9I,1XTB,2CXO,2CXP,2CXQ,2CXR,2O2C,3FF1,3Q7I,3UJH,6OTU,6XUH,6XUI,7NTG	2A9J,2H4X,2H4Z,2H52,2HHJ,3FDZ,3GP5,3PGM,7N3R,7N3S,7THI
	19	7	1	2	5	2	5	7	7	10	3
	20	1GP,3PG,CYX,G3H,G3P,S70,UVW	F6R	PEP,PGA	GZ3,PEP,PEQ,PGA,R5P	3PG,X15	13P,2FP,5MM,G3P,M2P	0V5,2PG,FSG,PAH,PEP,PGA,XSP	0V5,2PG,FSG,PAH,PEP,PGA,XSP	6PG,A5P,DER,E4P,F6R,G6Q,O1B,PA5,PAN,S6P	3PG,DG2,PGA
	21	The main oligomeric state for these enzymes proposed from these PDB structures is homo-4-mer, but monomer and homo-2-mer states are also proposed. Additionally, none of the ligands bind at the interface formed by individual monomers.	After observation and alignment of this structure with the model of G3H6T5, it can be understood that this structure is a dimer of hetero-2-mer, meaning it is composed of two interacting copies of the same hetero-dimer. These hetero-dimers are each composed of an enzyme complexed with a regulatory protein. What it is interesting is that the enzymes, which share the same catalytic activity than G3…	The oligomeric state for these enzymes proposed from these PDB structures is homo-4-mer. Additionally, all the ligands bind at the interface formed by individual monomers.	The main oligomeric state for these enzymes proposed from these PDB structures is a homo-4-mer, but homo-2-mer is also proposed. Additionally, none of the ligands bind at the interface formed by individual monomers.	The oligomeric state for these enzymes proposed for mainly all these PDB structures is monomer. Only 1 structure is proposed as a homo-2-mer with the ligands that do not bind at the interface formed by individual monomers.	the oligomeric state for these enzymes proposed for mainly all of these PDBs structures is homo-4-mer. Only 1 structure is proposed as a homo-2-mer. Additionally, none of the ligands bind at the interface formed by individual monomers.	The oligomeric state for these enzymes proposed from these PDB structures is homo-2-mer. Additionally, none of the ligands bind at the interface formed by individual monomers.	The oligomeric state for these enzymes proposed from these PDB structures is homo-2-mer. Additionally, none of the ligands bind at the interface formed by individual monomers.	The oligomeric state for these enzymes proposed for mainly all of these PDBs structures is homo-2-mer, but homo-4-mer is also proposed few times. Additionally, mainly all the ligands do not bind at the interface formed by individual monomers, except in two chains (see Figure 28).	The main oligomeric state for these enzymes proposed from these PDB structures is homo-2-mer, but monomer and homo-4-mer states are also proposed. Additionally, mainly all the ligands do not bind at the interface formed by individual monomers, except in 2 chains.
	22	79	2	12	52	38	23	105	105	48	22
	23	0.68	0.95	0.69	0.66	2.61	0.35	0.5	0.48	1.38	0.73
	24	• Similar ligands than PEP are found mainly in the same binding pocket than the one for NAD. • There is no large conformational change whether these ligands are bound or not. • The model of P17244 generated with AlphaFold2 shares the same fold than the other enzymes known to catalyze the reaction corresponding to EC 1.2.1.12.	The paper (https://doi.org/10.1073/pnas.1300457110) related to the PDB code 3WOL explains that their study elucidates: “… the molecular mechanism by which an allosteric protein regulates a monomeric allosteric enzyme. The GK/GKRP system exemplifies a unique case showing a cascade regulation mechanism of an allosteric enzyme by an allosteric regulatory protein and its effectors [here including the…	• PEP and PGA are found in 2 binding pockets, that correspond to the same pocket in the context of the dimer interface. • The model of the complex between G3IDJ8 and PEP generated with Boltz-1, proposed the binding in this pocket, which is not the same pocket proposed for NADH binding.	• PEP and similar ligands are found mainly in the same binding pocket than the one related to NADH. • Only R5P is found in another pocket. • Interestingly from the model of the complex with PEP generated using Boltz-1, PEP is binding in another the pocket, close to the one that binds R5P in homolog enzyme.	• PEP and similar ligands are found mainly in the top of the same binding pocket than the one related to NADH. • The model of the complex with PEP generated using Boltz-1 proposes PEP bound in the same pocket. • Only one time 3PG is found in another pocket.	• The model of G3I4H6 generated with AlphaFold2 shares the same fold than the other enzymes known to catalyze the reaction corresponding to EC 2.7.2.3. • Similar ligands than PEP are found in the same binding pocket. • The model of the complex with PEP generated using Boltz-1 proposes PEP bound in the same pocket.	• PEP and similar ligands are found in the same binding pocket. • There is no large conformational change whether these ligands are bound or not. • The model of A0A9J7GF98 generated with AlphaFold2 shares the same fold than the other enzymes known to catalyze the reaction corresponding to EC 4.2.1.11. • The model of the complex between A0A9J7GF98 and PEP generated with Boltz-1, aligned almost per…	The EC Number of interest here (4.2.1.11) is the same than for the previous enzyme A0A9J7GF98. Then the structural study with homologs is the same. These 2 enzymes have similar sequences (identity=76.1%, similarity: 84.9%) and their structural models generated using Alphafold2 align almost perfectly.	• Similar ligands than PEP are found in the same binding pocket. • Only PA5 and G6Q are found one time at the surface of monomers, where there are in close contact with other monomers that form the dimer. • The model of P50309 generated with AlphaFold2 shares the same fold than the other enzymes known to catalyze the reaction corresponding to EC 5.3.1.9. • In the model of the complex between P503…	• Similar ligands than PEP are found in the same binding pocket. • Only PGA is found 2 times at the surface of monomers, where there are in close contact with other monomers that form a dimer. • The model of G3HM99 generated with AlphaFold2 shares the same fold than the other enzymes known to catalyze the reaction corresponding to EC 5.4.2.11. • In the model of the complex between G3HM99 and PEP …
	25	0.91	0.82	0.82	0.79	0.92	0.95	0.88	0.9	0.9	0.89
	26	+	-	+++	+++	+	+	+++	+++	+	+
	1	UniProt ID
	2	Protein ID
	3	Enzyme Name
	4	EC Number
For NADH	5	Nbr of PDB retrieved that correspond to the same catalytic reaction with the EC Number
	6	AlphaFold average pLDDT on CA (range of [0, 1], where higher values indicate higher confidence)
	7	Nbr of PDB solved with a ligand that corresponds (or similar) to the reactant NADH
	8	List of PDB solved with a ligand that corresponds (or similar) to the reactant NADH
	9	Nbr of co-crystallized type of molecules similar to NADH
	10	List of co-crystallized type of molecules similar to NADH
	11	Comments on oligomeric states and binding
	12	Nbr of chains that bind NADH (or similar)
	13	Average backbone RMSD (Å) between selected PDB chains that bind NADH (or similar) and AlphaFold model
	14	Comments on structures/models alignments
	15	Boltz-1 confidence score of the complex enzyme + NADH (corresponds to 0.8 * complex_plddt + 0.2 * iptm (ptm for single chains), with range of [0, 1], where higher values indicate higher confidence)
	16	Likelihood of NADH binding
For PEP	17	Nbr of PDB were solved with a ligand that corresponds (or similar) to the reactant PEP.
	18	List of PDB solved with a ligand that corresponds (or similar) to the reactant PEP
	19	Nbr co-crystallized molecules types similar to PEP
	20	List of co-crystallized type of molecules similar to PEP
	21	Comment on oligomeric states and binding
	22	Nbr of chains that bind PEP (or similar)
	23	Average backbone RMSD (Å) between selected PDB chains that bind PEP (or similar) and AlphaFold model
	24	Comments on structures/models alignments
	25	Boltz-1 confidence score of the complex enzyme + PEP (corresponds to 0.8 * complex_plddt + 0.2 * iptm (ptm for single chains), with range of [0, 1], where higher values indicate higher confidence)
	26	Likelihood of PEP binding
	+++	enzymes with similar fold than target bind NADH or PEP;
	+	enzymes with similar fold than target bind ligand related to NADH or PEP
	-	no structural evidence supports the potential binding of NADH or PEP to the enzyme.
	*	32 were solved with a ligand that corresponds to the reactant PEP. These represents 146 different chains that bind 14 different types of ligands similar to PEP. However, after careful observation and protein alignment, numerous of these ligands are in fact covalently link to the enzymes. Also numerous of these chains, even though they present a similar fold, were very difficult to align in 3D due…
	**	37 were solved with a ligand that corresponds to the reactant PEP. These represents 72 different chains that bind 11 different types of ligands similar to PEP. However, after careful observation and protein alignment, some of these chains do not present a similar fold. Also 2 of the chains have the ligands of interest covalently link. Finally, 48 chains were selected, coming from 24 PDBs, that pr…
	***	13 were solved with a ligand that corresponds to the reactant PEP. However, after careful observation and protein alignment, some 4 of these chains (coming from 2 different PDBs) present an unusual type of solved ligands, with atoms that superposed with others; this looks like to be an uncertainty in the resolution of the ligand type of molecule. I did not select those chains. Finally, 22 chains …
